# A computational screen for alternative genetic codes in over 250,000 genomes

**DOI:** 10.1101/2021.06.18.448887

**Authors:** Yekaterina Shulgina, Sean R. Eddy

## Abstract

The genetic code has been proposed to be a “frozen accident”, but the discovery of alternative genetic codes over the past four decades has shown that it can evolve to some degree. Since most examples were found anecdotally, it is difficult to draw general conclusions about the evolutionary trajectories of codon reassignment and why some codons are affected more frequently. To fill in the diversity of genetic codes, we developed Codetta, a computational method to predict the amino acid decoding of each codon from nucleotide sequence data. We surveyed the genetic code usage of over 250,000 bacterial and archaeal genome sequences in GenBank and discovered five new reassignments of arginine codons (AGG, CGA, and CGG), representing the first sense codon changes in bacteria. In a clade of uncultivated Bacilli, the reassignment of AGG to become the dominant methionine codon likely evolved by a change in the amino acid charging of an arginine tRNA. The reassignments of CGA and/or CGG were found in genomes with low GC content, an evolutionary force which likely helped drive these codons to low frequency and enable their reassignment.
