## Supplementary material for "A computational screen for alternative genetic codes in over 250,000 genomes": Figure 3 Source Data

### Sheet: Sheet1
										tRNA gene presence / absence		Codon usage in aligned Pfam domains per 10,000
	GenBank accession	NCBI species taxid	NCBI annotated name	GTDB species	Featured on Fig 3 tree?	Number on Fig 3 tree	Codetta AGG inference	n Pfam consensus columns aligned to AGG	CheckM completeness (from GTDB)	tRNA(UCU)	tRNA(CCU)	CGU	CGC	CGA	CGG	AGA	AGG	AUG	Genomic GC content
Reassigned clade	GCA_900549915.1	220137	uncultured Mollicutes bacterium	s__UBA7642 sp900549915	Yes	1	Met	2383	0.8052	1	1	193.2	56.8	35.1	44.3	66.2	209.2	69.4	0.4199
	GCA_002404995.1	1950282	Bacillales bacterium UBA4682	s__UBA7642 sp002404995	Yes	2	Met	2659	0.9614	1	1	180.3	68.8	33.2	56.3	59	210.7	62.7	0.4258
	GCA_002297045.1	1950362	Bacillales bacterium UBA784	s__UBA7642 sp002297045	Yes	3	Met	2527	0.8266	1	1	134.3	72.8	18.3	102.7	73.5	227.6	63.3	0.4586
	GCA_002431755.1	1950312	Bacillales bacterium UBA5914	s__UBA7642 sp002297045	No, not GTDB representative genome		Met	2673	0.8963	1	1	134	77.3	17.6	111.2	71.8	234.5	58.5	0.4615
	GCA_002439645.1	1950327	Bacillales bacterium UBA6423	s__UBA7642 sp002297045	No, not GTDB representative genome		Met	2389	0.7618	1	1	135.6	77.2	18.4	108.1	72.5	235.2	60.2	0.4621
	GCA_002436825.1	1950331	Bacillales bacterium UBA6465	s__UBA7642 sp002297045	No, not GTDB representative genome		Met	2247	0.6899	1	0	138.7	75.9	17.9	106.5	69.4	231.1	60.6	0.4579
	GCA_002451385.1	1950339	Bacillales bacterium UBA6883	s__UBA7642 sp002297045	No, not GTDB representative genome		Met	2285	0.7742	1	0	140.3	74.7	18.6	105.6	67.2	228.8	61.1	0.4579
	GCA_002297105.1	1950361	Bacillales bacterium UBA783	s__UBA7642 sp002297045	No, not GTDB representative genome		Met	2512	0.8266	1	1	135.8	72.1	17.6	105.2	73.3	229.3	61.5	0.4586
Outgroup	GCA_900539865.1	220137	uncultured Mollicutes bacterium	s__UBA7642 sp900539865	Yes	4	Arg	74	0.9738	1	1	126.9	98.4	21.5	3.6	156.5	6.5	246.2	0.3821
	GCA_900313465.1	244328	uncultured Clostridia bacterium	s__UBA7642 sp900313465	Yes	5	Arg	72	0.8135	1	0	110.8	47.7	13.4	1.6	210.7	6.2	262.4	0.4043
	GCA_900316035.1	172733	uncultured Clostridiales bacterium	s__UBA7642 sp900316035	Yes	6	Arg	261	0.963	1	1	142.7	78.5	15.3	26.6	134.5	16.6	231.1	0.4536
	GCA_002399505.1	1950290	Bacillales bacterium UBA4869	s__UBA7642 sp002399505	Yes	7	Arg	294	0.8179	1	0	108.9	39.9	23.6	10.9	195	21.3	245.7	0.4129
	GCA_002483745.1	1950356	Bacillales bacterium UBA7642	s__UBA7642 sp002483745	Yes	8	Arg	473	0.9133	0	0	93.4	19.7	20.6	7.4	197.9	37	238.2	0.3771
	GCA_002404835.1	1950285	Bacillales bacterium UBA4694	s__UBA7642 sp002404835	Yes	9	Arg	728	0.7472	0	0	84.4	32.3	30.2	23.1	175.7	54.5	262	0.4124
	GCA_002399765.1	1950289	Bacillales bacterium UBA4856	s__CAG-568 sp002399765	Yes	10	Arg	1476	0.7584	0	1	75.8	98.5	15.4	49.8	48.5	177.8	242.5	0.5185
	GCA_002437105.1	1950329	Bacillales bacterium UBA6449	s__CAG-568 sp002437105	Yes	11	Arg	739	0.9213	0	1	68.2	164.6	34.1	106.3	71.6	82.2	253.4	0.5322
	GCA_000434395.1	1262821	Clostridium sp. CAG:568	s__CAG-568 sp000434395	Yes	12	Arg	260	0.9888	1	1	106.5	11.6	6	1.1	263.5	23.6	253.7	0.349
	GCA_002449135.1	1950338	Bacillales bacterium UBA6879	s__UBA6879 sp002449135	Yes	13	Arg	146	0.9326	1	1	83.4	10.3	6.3	0.6	238.9	13.6	204.2	0.2746
	GCA_000433315.1	1263020	Firmicutes bacterium CAG:345	s__CAG-345 sp000433315	Yes	14	Arg	123	0.9775	1	1	109.5	35.2	22.3	3.9	198.9	9.9	227.3	0.2955
	GCA_003497225.1	1879010	Firmicutes bacterium	s__CAG-345 sp003497225	Yes	15	Arg	88	0.7228	1	0	114.5	49.5	25.2	6.1	197.8	10.1	237.3	0.3242
	GCA_000437395.1	1262791	Clostridium sp. CAG:288	s__CAG-288 sp000437395	Yes	16	Arg	131	0.985	1	1	82.8	13	11.5	0.8	276.7	10.3	234.9	0.3039
	GCA_000432895.1	1263023	Firmicutes bacterium CAG:449	s__CAG-449 sp000432895	Yes	17	Arg	117	0.9551	1	1	72.3	7.4	16.8	0.7	245.9	7.9	228.9	0.2593
	GCA_900551385.1	220137	uncultured Mollicutes bacterium	s__CAG-449 sp900551385	Yes	18	Arg	172	0.7812	2	1	54.6	6.8	9.5	1.9	264.9	11.8	228.5	0.2557
	GCA_002363635.1	1950258	Bacillales bacterium UBA3210	s__UBA3210 sp002363635	Yes	19	Arg	73	0.8488	1	1	66	6	6	0	292.8	6.1	237.9	0.2994
Phage	GCA_902730795.1	278008	M05_PHAGE_CIR_47_87	n/a	No		Met	37	n/a	0	0	145.5	79.8	37.6	84.5	42.3	173.7	98.6	0.4656
	GCA_902730815.1	278008	M02_PHAGE_47_43	n/a	No		Met	39	n/a	0	0	140.8	77.2	36.3	95.4	40.9	177.2	95.4	0.4653
