## Supplementary material for "A computational screen for alternative genetic codes in over 250,000 genomes": Figure 4 Source Data

### Sheet: Clostridia CGG->Gln
									tRNA gene presence / absence						Codon usage in aligned Pfam domains per 10,000
	GenBank accession	NCBI species taxid	NCBI annotated name	GTDB species	Featured on suppl fig tree?	Number on suppl fig tree	Codetta CGG inference	CheckM completeness (from GTDB)	tRNA(ACG)	tRNA(GCG)	tRNA(UCG)	tRNA(CCG)	tRNA(UUG)	tRNA(CUG)	AGA	AGG	CGU	CGC	CGA	CGG	CAA	CAG	Genomic GC content
g__Clostridium_U	GCA_000156055.1	500633	Peptacetobacter [Clostridium] hiranonis DSM 13275	s__Clostridium_U hiranonis	Yes	1	Gln	1	0	0	0	1	2	1	343.857	17.4661	16.674	1.50502	2.69319	3.80215	38.2591	176.721	0.310155
	GCA_003478825.1	2292243	Peptoclostridium sp. AF21-18	s__Clostridium_U hiranonis	No, not GTDB representative genome	* 1	Gln	1	1	0	0	1	1	1	340.533	17.5616	16.8714	1.49542	2.68408	3.52765	39.686	178.07	0.310152
	GCA_900551545.1	59620	uncultured Clostridium sp.	s__Clostridium_U hiranonis	No, not GTDB representative genome		Arg	0.9965	0	0	0	1	0	1	313.583	20.001	24.8102	4.52252	9.17244	5.98757	63.5064	166.76	0.312167
	GCA_900539645.1	59620	uncultured Clostridium sp.	s__Clostridium_U sp900539645	Yes	2	Gln	1	0	0	0	1	0	1	348.062	18.2999	15.4721	1.57549	2.06026	3.59535	35.9131	181.666	0.314145
	GCA_900550335.1	59620	uncultured Clostridium sp.	s__Clostridium_U sp900550335	Yes	3	Gln	0.8928	0	0	0	1	0	1	340.897	19.91	13.1685	1.57303	2.56179	3.68538	41.483	176.898	0.311144
	GCA_006861675.1	2518162	Peptacetobacter hominis	s__Clostridium_U sp006861675	Yes	4	?	0.993	1	0	0	1	0	1	354.732	22.506	14.278	2.178	3.79133	5.84833	17.545	192.148	0.32755
Outgroups	GCA_002390935.1	1947069	Peptoclostridium sp. UBA4398	s__Clostridioides sp002390935	Yes	5	Arg	0.979	1	0	0	0	0	0	278.249	40.8262	20.9018	2.71124	9.04798	0.630521	184.553	54.1302	0.304551
	GCA_000498755.1	1408823	Clostridioides mangenotii TR	s__Clostridioides mangenotii_A	Yes	6	Arg	0.986	1	0*	0	0	5	0	277.879	39.5212	19.6028	3.91424	9.12271	0.757595	173.679	62.0596	0.312792
	GCA_000687955.1	1392497	Clostridioides mangenotii LM2	s__Clostridioides mangenotii_B	Yes	7	Arg	0.9916	1	0	0	0	3	0	280.478	39.3353	20.8132	4.06583	8.48661	0.774443	173.959	62.5686	0.315548
	GCA_000438845.1	1121308	Clostridioides difficile ATCC 9689 = DSM 1296	s__Clostridioides difficile	Yes	8	Arg	0.9951	1	0	0	0	0	0	268.085	32.7479	25.5374	2.91195	8.1581	1.36353	195.401	40.3514	0.283932
	GCA_900243075.1	1496	Clostridioides difficile	s__Clostridioides difficile_D	Yes	9	Arg	0.993	1	0	0	0	3	0	270.925	30.5793	24.9214	2.37988	7.94791	0.628648	198.451	37.4495	0.283577
	GCA_001299635.1	1496	Clostridioides difficile	s__Clostridioides difficile_A	Yes	10	Arg	0.993	1	0	0	0	2	0	273.961	29.2166	24.7983	2.38267	7.51814	0.300725	197.415	39.4413	0.283524
	GCA_000449425.2	1151292	Clostridioides difficile CD160	s__Clostridioides difficile_E	Yes	11	Arg	0.993	1	0	0	0	0	0	273.036	28.1927	24.6273	2.44293	7.65891	0.5282	195.126	40.1652	0.282252
	GCA_900129815.1	1121321	Asaccharospora irregularis DSM 2635	s__Asaccharospora irregularis	Yes	12	Arg	0.993	1	0	0	0	1	0	291.434	50.4593	19.4822	2.50039	5.5217	0.59037	181.626	59.037	0.303296
	GCA_900540355.1	59620	uncultured Clostridium sp.	s__Intestinibacter sp900540355	Yes	13	?	0.9894	0	0	0	0	0	0	289.816	20.4028	21.0639	3.18512	7.00127	0.0300483	233.896	20.7334	0.286996
	GCA_000154445.1	445973	Intestinibacter bartlettii DSM 16795	s__Intestinibacter bartlettii	Yes	14	Arg	0.993	1	0	0	0	2	0	291.971	20.5715	23.948	2.68868	6.72169	0.281373	233.665	18.7895	0.28836
	GCA_900553485.1	59620	uncultured Clostridium sp.	s__Intestinibacter sp900553485	Yes	15	Arg	0.8545	2	0	0	0	3	1	265.587	24.4491	37.8385	7.42434	16.1543	5.58106	213.693	51.1256	0.30689
	GCA_900557165.1	59620	uncultured Clostridium sp.	s__Terrisporobacter sp900557165	Yes	16	Arg	0.6207	0	0	0	0	0	0	277.721	24.5136	17.7873	1.94315	4.74577	0.373682	212.625	20.702	0.274484
	GCA_000808015.1	1577792	Terrisporobacter othiniensis	s__Terrisporobacter othiniensis	Yes	17	Arg	0.993	1	0	0	0	2	0	273.758	28.564	20.5407	1.78819	6.32926	0.352933	198.654	28.0229	0.285598
	GCA_000439105.1	1121315	Terrisporobacter glycolicus ATCC 14880 = DSM 1288	s__Terrisporobacter glycolicus	Yes	18	Arg	1	1	0	0	0	0	0	274.86	28.8987	19.72	1.81663	6.74064	0.23903	201.502	29.2094	0.283797
	GCA_900114105.1	36841	Terrisporobacter glycolicus	s__Terrisporobacter glycolicus_A	Yes	19	Arg	1	1	0	0	0	0	0	276.215	28.4368	18.8508	1.72943	6.32478	0.247062	206.84	29.1039	0.285437
	GCA_002251085.2	2020948	Romboutsia maritimum	s__Romboutsia_B maritimum	Yes	20	Arg	0.9859	1	0	0	0	1	0	290.589	25.9497	15.8303	1.03531	6.14509	0.467561	220.121	29.0222	0.271054
	GCA_900545985.1	59620	uncultured Clostridium sp.	s__GCA-900066495 sp900545985	Yes	21	?	0.9313	0	0	0	0	0	0	282.906	29.6897	15.6374	1.95086	5.94403	0.365787	196.946	28.6533	0.275283
	GCA_900604495.1	2161822	Desulfovibrio sp. Marseille-P6017	s__GCA-900066495 sp900066495	Yes	22	?	0.9859	1	0	0	0	2	0	288.604	27.762	16.4222	1.53019	5.68356	0.218598	200.783	25.2481	0.277187
	GCA_002250835.2	2020949	Romboutsia weinsteinii	s__Romboutsia_A weinsteinii	Yes	23	Arg	0.993	1	0	0	0	2	0	279.158	32.0653	17.5251	1.69598	6.19597	0.429647	194.246	37.6055	0.293501
	GCA_000953675.1	1505	Paeniclostridium sordellii	s__Paeniclostridium sordellii	Yes	24	?	1	1	0	0	0	2	0	278.221	26.7913	15.0784	0.847992	4.98195	0.238498	203.041	25.8373	0.273187
	GCA_900066925.1	59620	uncultured Clostridium sp.	s__GCA-900066935 sp900066925	Yes	25	Arg	0.993	1	0	0	0	1	0	289.329	23.0414	17.1093	1.03031	4.62077	0.187328	207.779	21.1993	0.269954
	GCA_001006285.1	1629550	Paraclostridium benzoelyticum	s__Paraclostridium benzoelyticum	Yes	26	Arg	0.993	1	0	0	0	4	0	273.322	27.2859	14.3263	1.12267	7.07773	0.268466	207.646	27.2371	0.282518
	GCA_006802875.1	1490	Paraclostridium bifermentans	s__Paraclostridium bifermentans	Yes	27	Arg	0.993	1	0	0	0	0	0	279.197	24.4454	14.4961	1.15006	6.44568	0.24071	208.696	26.6653	0.281041
	GCA_000452245.2	1233171	Paraclostridium bifermentans ATCC 638	s__Paraclostridium bifermentans_A	Yes	28	Arg	0.993	1	0	0	0	2	0	276.191	25.4588	14.4988	0.739467	6.41752	0.369734	208.767	27.1226	0.283909
	GCA_000499525.1	1301100	[Clostridium] dakarense	s__Romboutsia dakarensis	Yes	29	Arg	0.9836	1	0	0	0	2	0	274.063	27.6583	18.7401	1.42691	4.75638	0.261601	203.954	27.04	0.279842
	GCA_900015215.1	1115758	Romboutsia ilealis	s__Romboutsia ilealis	Yes	30	?	0.993	1	0	0	0	2	0	298.567	26.5101	15.767	1.3912	5.6421	0.231867	211.811	23.7664	0.278611
	GCA_900106845.1	1776391	Romboutsia timonensis	s__Romboutsia timonensis	Yes	31	?	0.9894	1	0	0	0	0	0	298.595	25.0327	16.3778	0.832204	4.69363	0.0998645	213.643	23.2351	0.271861
	GCA_900002575.1	1507512	Romboutsia hominis	s__Romboutsia hominis	Yes	32	Arg	0.9859	1	0	0	0	3	0	296.843	28.5347	15.8278	1.21018	4.17192	0.286621	205.125	24.6812	0.283051
	GCA_000686145.1	1476973	Peptostreptococcaceae bacterium VA2	s__Romboutsia sp000686145	Yes	33	?	0.9859	3	0	0	0	8	0	275.583	27.8682	19.4793	2.0759	8.13297	0.369681	223.742	28.1242	0.286337
	GCA_900103615.1	1121325	Romboutsia lituseburensis DSM 797	s__Romboutsia lituseburensis	Yes	34	?	0.993	1	0	0	0	0	0	277.55	27.046	16.5267	1.16022	5.95579	0.206261	216.342	30.1399	0.276334
	GCA_900112955.1	72304	Peptostreptococcus sp. D1	s__Peptostreptococcus sp900112955	Yes	35	Arg	1	1	0	1	0	1	0	310.573	60.4913	15.9788	3.88903	10.9907	2.78995	117.685	112.317	0.329293
	GCA_900240845.1	2045015	Peptostreptococcus sp. Marseille-P4308	s__Peptostreptococcus sp900240845	Yes	36	Arg	0.993	1	0	2	0	1	1	313.925	31.1248	18.1486	3.40286	8.2576	0.907429	147.956	75.9972	0.304337
	GCA_003012055.1	215200	Peptostreptococcus russellii	s__Peptostreptococcus russellii	Yes	37	Arg	0.993	1	0	1	0	1	1	318.728	38.6241	21.7683	2.79428	4.73225	0.766173	118.171	111.861	0.309658
	GCA_900110295.1	215200	Peptostreptococcus russellii	s__Peptostreptococcus russellii_A	Yes	38	?	0.993	0	0	1	0	0	0	335.153	31.0177	14.1686	1.91467	3.7868	0.51058	94.7551	122.582	0.307655
	GCA_000381525.1	1035196	Peptostreptococcus anaerobius VPI 4330 = DSM 2949	s__Peptostreptococcus anaerobius	Yes	39	Arg	1	0	0	1	0	0	1	232.763	164.884	17.5547	2.77408	3.38091	1.21366	69.352	176.891	0.357184
	GCA_000147675.2	596315	Peptostreptococcus stomatis DSM 17678	s__Peptostreptococcus stomatis	Yes	40	Arg	0.986	1	0	1	0	1	1	164.006	234.566	18.5685	3.62085	4.78138	1.5319	64.4326	186.613	0.36663
	GCA_000758885.1	1219626	Peptostreptococcus sp. MV1	s__Peptostreptococcus sp000758885	Yes	41	Arg	0.986	1	0	1	0	0	0	195.709	205.392	18.0866	3.83654	4.9327	1.59856	73.2141	187.58	0.365848
Likely Clostridium_U (predicted to have CGG -> Gln but not on GTDB)	GCA_008151785.1	89152	Peptacetobacter hiranonis	n/a	No		Gln		1	0	0	1	2	2	346.893	17.3385	16.6858	1.38708	2.69257	3.75328	38.4303	177.383	0.3128
	GCA_902373785.1	1904861	Peptostreptococcaceae bacterium	n/a	No		Gln		0	0	0	1	2	1	343.857	17.4661	16.674	1.50502	2.69319	3.80215	38.2591	176.721	0.3102
						* ACG tRNA included with data on species 1 on figures				* one GCG tRNA found, not included because it appears to be archaeal tRNA due to presence of a BHB intron-- possible contamination?

### Sheet: Bacilli CGG->Trp
									tRNA gene presence / absence					Codon usage in aligned Pfam domains per 10,000
	GenBank accession	NCBI species taxid	NCBI annotated name	GTDB species	Featured on suppl fig tree?	Number on suppl fig tree	Codetta CGG inference	CheckM completeness (from GTDB)	tRNA(ACG)	tRNA(GCG)	tRNA(UCG)	tRNA(CCG)	tRNA(CCA)	AGA	AGG	CGU	CGC	CGA	CGG	UGG	Genomic GC content
Bacilli CGG->Trp clade	GCA_900540395.1	220137	uncultured Mollicutes bacterium	s__UBA4855 sp900540395	Yes	1	Trp	0.9663	1	0	0	1	1	261.735	14.4849	71.5724	13.5554	24.1673	1.23935	57.165	0.3008
	GCA_900545015.1	220137	uncultured Mollicutes bacterium	s__UBA4855 sp900545015	Yes	2	Trp	0.9663	1	0	0	1	1	291.971	13.0651	50.383	5.86758	9.07519	1.17352	61.2575	0.2883
	GCA_002399785.1	1950288	Bacillales bacterium UBA4855	s__UBA4855 sp002399785	Yes	3	Trp	0.9663	1	0	0	1	1	246.159	16.0067	79.762	13.8363	20.4379	2.53213	58.6911	0.3021
	GCA_900540365.1	220137	uncultured Mollicutes bacterium	s__UBA4855 sp900540365	Yes	4	Trp	0.9663	1	0	0	1	1	221.816	9.52408	103.622	10.4765	26.096	0.857167	48.0014	0.2699
	GCA_004558005.1	37628	Mollicutes bacterium	s__UBA4855 sp900540365	No, not GTDB representative genome		Trp	0.9551	2	0	0	1	1	219.632	10.4725	104.046	11.8301	25.5995	1.06665	48.096	0.2699
	GCA_002438785.1	1950322	Bacillales bacterium UBA6380	s__UBA4855 sp002438785	Yes	5	?	0.9663	1	0	0	0	1	228.101	23.0902	73.2318	13.6223	30.6259	0.0966118	60.7688	0.2622
	GCA_002451375.1	1950340	Bacillales bacterium UBA6886	s__UBA4855 sp002438785	No, not GTDB representative genome		?	0.9663	1	0	0	0	1	226.012	21.93	72.6905	12.761	29.4921	0.189052	59.3623	0.259
	GCA_002298615.1	1950347	Bacillales bacterium UBA742	s__UBA4855 sp002438785	No, not GTDB representative genome		?	0.9438	1	0	0	0	1	224.862	23.075	72.9282	12.8194	28.2977	0.0949586	59.4441	0.2615
Outgroup	GCA_002451465.1	1950337	Bacillales bacterium UBA6877	s__UBA4855 sp002451465	Yes	6	Arg	0.9494	1	0	1	0	1	244.668	18.2854	79.4748	5.26264	18.999	0.802776	64.1329	0.2799
	GCA_002297365.1	1950348	Bacillales bacterium UBA743	s__UBA4951 sp002297365	Yes	7	Arg	0.9663	1	0	1	1	1	125.012	46.1723	127.955	91.8919	20.521	10.1096	74.2378	0.4159
	GCA_900540385.1	220137	uncultured Mollicutes bacterium	s__UBA4951 sp900540385	Yes	8	Arg	0.9663	1	0	1	1	1	146.147	18.5503	180.993	41.5381	16.3679	4.21929	76.8201	0.3859
	GCA_002395465.1	1950277	Bacillales bacterium UBA4244	s__UBA4951 sp002395465	Yes	9	Arg	0.7674	0	0	1	1	1	102.379	29.6632	145.02	100.834	36.358	27.7063	78.9989	0.4371
	GCA_900320745.1	331630	uncultured Erysipelotrichaceae bacterium	s__UBA4951 sp900320745	Yes	10	Arg	0.8727	0	0	1	0	0	96.9694	28.2715	154.323	102.822	38.3556	31.1526	81.303	0.4446
	GCA_900321485.1	331630	uncultured Erysipelotrichaceae bacterium	s__UBA4951 sp900321485	Yes	11	Arg	0.8483	1	0	1	0	0	43.3735	8.7371	181.451	106.327	39.3169	85.8888	89.4773	0.4506
	GCA_002440125.1	1950320	Bacillales bacterium UBA6356	s__UBA4951 sp002440125	Yes	12	Arg	0.9494	1	0	1	1	1	76.5428	49.0601	109.628	128.48	52.3913	35.2808	75.1043	0.4417
	GCA_002397465.1	1950294	Bacillales bacterium UBA4951	s__UBA4951 sp002397465	Yes	13	Arg	0.9775	1	0	1	1	1	105.944	89.1191	87.1354	89.5599	14.3266	16.0165	75.1598	0.4854
	GCA_900542595.1	220137	uncultured Mollicutes bacterium	s__UBA4951 sp900542595	Yes	14	Arg	0.9382	1	0	1	1	1	152.832	36.3289	54.4452	26.6926	35.2689	107.445	65.3343	0.4098
	GCA_002314915.1	1950248	Bacillales bacterium UBA1744	s__UBA4951 sp002314915	Yes	15	Arg	0.9213	1	0	0	1	1	245.708	23.7294	80.5222	38.7164	8.87387	0.788789	73.5545	0.4315
	GCA_002404865.1	1950284	Bacillales bacterium UBA4691	s__UBA4951 sp002404865	Yes	16	Arg	0.8483	1	0	1	1	1	97.7269	30.9315	110.936	124.311	40.629	19.8965	68.8018	0.4017
	GCA_002449265.1	1950336	Bacillales bacterium UBA6865	s__UBA4951 sp002449265	Yes	17	Arg	0.9663	1	0	1	1	1	104.29	24.9518	127.523	112.507	38.6977	18.3777	69.2525	0.3962
	GCA_002296455.1	1950360	Bacillales bacterium UBA782	s__UBA4951 sp002296455	Yes	18	Arg	0.6502	1	0	1	0	0	80.5285	20.3466	139.485	141.323	44.2478	21.5723	69.4972	0.4302
	GCA_003512585.1	1879010	Firmicutes bacterium	s__UBA733 sp003512585	Yes	19	Arg	0.8113	0	0	0	0	1	182.133	96.3996	59.5705	29.584	9.45883	3.1194	67.2181	0.3435
	GCA_900550795.1	220137	uncultured Mollicutes bacterium	s__UBA733 sp900550795	Yes	20	Arg	0.7829	0	0	0	1	1	184.023	106.235	71.5098	20.8938	5.98368	1.56949	71.706	0.3576
	GCA_900317165.1	331630	uncultured Erysipelotrichaceae bacterium	s__UBA733 sp900317165	Yes	21	Arg	0.9382	1	0	1	1	1	68.3452	115.333	117.31	134.159	9.5715	7.2775	77.363	0.469
	GCA_002472275.1	1950345	Bacillales bacterium UBA7278	s__UBA733 sp002472275	Yes	22	Arg	0.7849	1	0	1	1	0	28.614	152.183	85.548	171.684	8.32941	9.9953	73.0049	0.5395
	GCA_900317295.1	331630	uncultured Erysipelotrichaceae bacterium	s__UBA733 sp900317295	Yes	23	Arg	0.9363	1	0	1	1	1	25.7842	49.7903	72.5838	284.597	11.8818	39.1209	76.0595	0.5317
	GCA_900539595.1	220137	uncultured Mollicutes bacterium	s__UBA733 sp900539595	Yes	24	Arg	0.9775	0	0	1	1	1	44.8981	21.6775	147.701	173.861	38.2111	36.3006	78.7737	0.4579
	GCA_900321535.1	331630	uncultured Erysipelotrichaceae bacterium	s__UBA733 sp900321535	Yes	25	Arg	0.8491	0	0	1	1	0	77.1563	25.0051	142.581	169.298	26.8035	11.9031	74.6729	0.4648
	GCA_002321395.1	1950244	Bacillales bacterium UBA1624	s__UBA733 sp002321395	Yes	26	Arg	0.9441	0	0	1	1	1	19.081	77.6986	50.0473	231.479	19.9704	70.0986	75.6773	0.5374
	GCA_004561785.1	1869227	bacterium	s__UBA733 sp004561785	Yes	27	Arg	0.9551	1	0	1	1	1	31.0121	81.4068	59.3024	217.992	18.0629	52.1267	74.726	0.5376
	GCA_900316365.1	331630	uncultured Erysipelotrichaceae bacterium	s__UBA733 sp900316365	Yes	28	Arg	0.9535	1	0	0	1	1	97.0314	53.3867	131.791	138.338	8.33924	3.27335	72.3254	0.4868
	GCA_002317145.1	1950246	Bacillales bacterium UBA1719	s__UBA1719 sp002317145	Yes	29	?	0.7884	1	0	0	1	1	242.612	5.06669	106.636	27.8079	8.36593	0.35349	54.791	0.2952
	GCA_002395065.1	1950278	Bacillales bacterium UBA4278	s__UBA3207 sp002395065	Yes	30	Arg	0.891	1	0	1	0	1	105.097	8.1522	185.848	62.4635	53.2097	3.52528	57.7264	0.3642
	GCA_002393905.1	1950279	Bacillales bacterium UBA4365	s__UBA3207 sp002393905	Yes	31	Arg	0.614	1	0	1	0	1	112.228	3.59131	196.774	43.2453	52.074	3.59131	54.6178	0.3624
	GCA_002363735.1	1950257	Bacillales bacterium UBA3207	s__UBA3207 sp002363735	Yes	32	Arg	0.831	1	0	1	0	1	119.775	6.03369	196.031	45.9587	58.7963	3.72291	55.2018	0.3465
	GCA_002494205.1	1950343	Bacillales bacterium UBA7029	s__UBA3207 sp002494205	Yes	33	?	0.6873	0	0	1	0	1	236.607	16.8491	106.135	24.4816	14.4009	0.864055	60.9159	0.3383
	GCA_900314585.1	331630	uncultured Erysipelotrichaceae bacterium	s__UBA3207 sp900314585	Yes	34	?	0.9888	1	0	1	0	1	135.266	10.4493	169.682	66.3388	32.4025	0.766923	57.5192	0.3687
	GCA_003501485.1	1879010	Firmicutes bacterium	s__UBA3207 sp003501485	Yes	35	Arg	0.7659	1	0	1	0	1	208.449	17.9625	88.3505	43.3398	23.6019	1.5665	57.3338	0.3065
	GCA_002329705.1	1950242	Bacillales bacterium UBA1424	s__UBA1424 sp002329705	Yes	36	Arg	0.9101	1	0	0	1	0	51.2433	18.2471	59.9414	282.5	29.4034	43.396	66.1813	0.4633
	GCA_002373085.1	1950267	Bacillales bacterium UBA3668	s__UBA2450 sp002373085	Yes	37	?	0.8425	0	0	1	0	1	255.864	12.3143	87.6661	17.8851	19.3511	0.586396	69.2924	0.3456
	GCA_002353275.1	1950254	Bacillales bacterium UBA2753	s__UBA2450 sp002353275	Yes	38	Arg	0.8876	1	0	1	0	1	250.055	11.777	92.7549	21.728	31.7704	0.912942	63.3582	0.3352
	GCA_900314865.1	331630	uncultured Erysipelotrichaceae bacterium	s__UBA2450 sp900314865	Yes	39	Arg	0.9831	1	0	1	0	1	244.291	14.6856	111.153	22.7758	15.477	0.791438	66.6567	0.3482
	GCA_002342545.1	1950252	Bacillales bacterium UBA2450	s__UBA2450 sp002342545	Yes	40	?	0.9883	1	0	1	0	1	266.097	12.8466	74.8531	20.1264	25.9502	0.856443	66.1174	0.3281
	GCA_002392945.1	1950269	Bacillales bacterium UBA3835	s__UBA2450 sp002392945	Yes	41	Arg	0.8022	1	0	1	0	1	269.114	12.3692	74.5495	16.4923	23.9584	1.33721	65.9691	0.3329

### Sheet: Anaerococcus CGG->Trp
									tRNA gene presence / absence					Codon usage in aligned Pfam domains per 10,000
	GenBank accession	NCBI species taxid	NCBI annotated name	GTDB species	Featured on suppl fig tree?	Number on suppl fig tree	Codetta CGG inference	CheckM completeness (from GTDB)	tRNA(ACG)	tRNA(GCG)	tRNA(UCG)	tRNA(CCG)	tRNA(CCA)	AGA	AGG	CGU	CGC	CGA	CGG	UGG	Genomic GC content
Anaerococcus	GCA_900290195.1	2057797	Anaerococcus marasmi	s__Anaerococcus sp900290195	Yes	1	?	0.9939	1	0	0	1	2 *	247.902	107.077	26.6061	5.44314	7.01076	0.783812	63.1404	0.3542
	GCA_000024105.1	33034	Anaerococcus prevotii DSM 20548	s__Anaerococcus prevotii	Yes	2	Trp	0.9939	1	0	0	1	1	246.481	112.628	25.199	5.05787	5.46431	0.316117	60.1977	0.3564
	GCA_900445285.1	33034	Anaerococcus prevotii	s__Anaerococcus prevotii	No, not GTDB representative genome		Trp	0.9939	1	0	0	1	1	247.9	113.177	25.2663	5.08047	5.48872	0.317529	60.2399	0.3564
	GCA_000159095.1	33036	Anaerococcus tetradius ATCC 35098	s__Anaerococcus tetradius	Yes	3	?	1	1	0	0	1	1	241.872	125.055	24.2942	4.04904	6.14336	0.511947	57.245	0.3415
	GCA_001546165.1	33036	Anaerococcus tetradius	s__Anaerococcus tetradius	No, not GTDB representative genome		?	0.9939	1	0	0	1	1	236.403	125.667	24.9767	4.19351	6.5898	0.506908	56.9119	0.3442
	GCA_000191725.2	33034	Anaerococcus prevotii ACS-065-V-Col13	s__Anaerococcus prevotii_A	Yes	4	?	0.9939	1	0	0	1	1	274.725	70.8609	22.0997	3.34536	5.27148	0.152062	59.6083	0.3296
	GCA_900626155.1	2042308	Anaerococcus vaginimassiliensis	s__Anaerococcus prevotii_A	No, not GTDB representative genome		?	0.9939	1	0	0	1	1	272.953	72.0244	22.5446	3.30523	5.67316	0.246659	60.3328	0.3305
	GCA_900551095.1	293428	uncultured Anaerococcus sp.	s__Anaerococcus sp900551095	Yes	5	?	0.7744	0	0	0	1	0	249.643	98.5526	25.2253	5.39299	8.08949	0.434919	48.015	0.3227
	GCA_000156575.1	33032	Anaerococcus lactolyticus ATCC 51172	s__Anaerococcus lactolyticus	Yes	6	Arg	0.9848	1	0	0	1	1	200.444	139.215	28.819	12.9823	8.24057	1.47317	61.7352	0.3494
	GCA_000758765.1	33032	Anaerococcus lactolyticus S7-1-13	s__Anaerococcus lactolyticus	No, not GTDB representative genome		?	0.9939	1	0	0	1	1	201.12	142.951	26.516	6.311	6.65346	0.244612	59.0005	0.3479
	GCA_900258475.1	2057799	Anaerococcus sp. Marseille-P3915	s__Anaerococcus sp900258475	Yes	7	Trp	0.9939	1	0	0	1	1	225.832	133.107	22.9357	7.36262	6.20245	0.580085	60.5074	0.3467
	GCA_900128415.1	1870984	Anaerococcus mediterraneensis	s__Anaerococcus mediterraneensis	Yes	8	?	0.9927	1	0	0	1	1	214.925	136.147	23.3209	6.15672	5.6903	0.326493	58.8619	0.3458
	GCA_900128425.1	1745712	Anaerococcus sp. Marseille-P2143	s__Anaerococcus sp900128425	Yes	9	?	0.9939	1	0	0	1	1	229.226	76.3187	47.3842	14.3098	9.35984	0.58499	62.1439	0.3347
	GCA_000312365.2	938293	Anaerococcus provencensis	s__Anaerococcus provencensis	Yes	10	?	0.9817	1	0	0	1	1	223.862	76.77	45.7783	14.7006	7.69419	0.214922	65.2072	0.3366
	GCA_900232825.1	1977277	Anaerococcus sp. Marseille-P3625	s__Anaerococcus sp900232825	Yes	11	?	0.9878	1	0	0	1	1	268.153	42.8405	39.0369	11.1105	8.40795	0.650615	57.6044	0.3127
	GCA_900445265.1	54007	Anaerococcus octavius	s__Anaerococcus octavius	Yes	12	?	0.9909	1	0	0	1	1	235.343	42.6393	59.0738	14.8311	10.9229	0.30063	58.1218	0.3059
	GCA_002847745.1	54007	Anaerococcus octavius	s__Anaerococcus octavius	No, not GTDB representative genome		?	0.9939	1	0	0	1	1	237.059	42.2809	59.1045	15.0475	11.742	0.394688	58.7098	0.3069
	GCA_900541365.1	293428	uncultured Anaerococcus sp.	s__Anaerococcus sp900541365	Yes	13	?	0.9878	1	0	0	1	1	223.771	46.6787	61.7265	20.6779	12.0791	0.255914	60.3957	0.3186
	GCA_003433955.1	1755241	Anaerococcus nagyae	s__Anaerococcus nagyae	Yes	14	?	0.9878	1	0	0	1	1	253.565	47.709	57.0777	10.6925	11.0999	0.763751	59.9799	0.3067
	GCA_002359915.1	1946040	Anaerococcus sp. UBA2626	s__Anaerococcus nagyae	No, not GTDB representative genome		?	0.8285	1	0	0	1	0	254.352	48.1146	54.9484	10.3896	9.22289	0.611155	59.2821	0.3043
	GCA_900543655.1	293428	uncultured Anaerococcus sp.	s__Anaerococcus nagyae	No, not GTDB representative genome		?	0.9874	1	0	0	1	0	250.58	48.5584	55.7716	10.9243	9.66987	0.313617	57.392	0.3042
	GCA_000308255.3	1465826	Anaerococcus pacaensis 9403502	s__Anaerococcus pacaensis	Yes	15	?	0.9878	1	0	0	1	1	196.038	76.9301	65.2308	40.0192	14.5917	0.129512	63.8494	0.3566
	GCA_000312325.1	938278	Casaltella massiliensis	s__Anaerococcus pacaensis	No, not GTDB representative genome		?	0.9675	1	0	0	1	1	195.836	76.5656	64.7729	39.28	14.6108	0.130066	63.9058	0.3564
	GCA_001487145.1	1720199	Anaerococcus rubeinfantis	s__Anaerococcus rubeinfantis	Yes	16	?	0.9939	1	0	0	1	1	260.031	68.4749	18.2181	2.46452	3.33435	0.241619	54.7993	0.2945
	GCA_001182725.1	1673719	Anaerococcus jeddahensis	s__Anaerococcus sp001182725	Yes	17	?	0.9939	1	0	0	1	1	259.15	66.7178	21.2824	2.82115	4.40496	0.148482	52.81	0.2973
	GCA_000307225.1	33037	Anaerococcus vaginalis	s__Anaerococcus vaginalis_B	Yes	18	Arg	0.9581	1	0	0	1	1	259.319	67.8271	20.0154	6.26398	5.38311	0.880872	56.4247	0.296
	GCA_000163295.1	33037	Anaerococcus vaginalis ATCC 51170	s__Anaerococcus vaginalis	Yes	19	?	0.9939	1	0	0	1	1	267.656	50.7818	18.9331	2.54398	3.91382	0.146768	55.2827	0.2887
	GCA_001812365.1	1739356	Anaerococcus sp. HMSC065G05	s__Anaerococcus vaginalis	No, not GTDB representative genome		?	0.9848	1	0	0	1	1	268.512	51.4423	19.0636	2.99712	4.52024	0.049133	56.6995	0.2915
	GCA_000311745.1	1287640	Anaerococcus obesiensis ph10	s__Anaerococcus obesiensis	Yes	20	?	0.9859	1	0	0	1	1	264	54.1376	18.4175	2.66568	5.08903	0.096934	55.4462	0.2919
	GCA_001811125.1	1739286	Anaerococcus sp. HMSC068A02	s__Anaerococcus obesiensis	No, not GTDB representative genome		?	0.9919	1	0	0	1	1	264.581	51.7266	18.0872	2.29138	4.87527	0.0487527	55.2368	0.2903
	GCA_001815585.1	1739537	Anaerococcus sp. HMSC075B03	s__Anaerococcus obesiensis	No, not GTDB representative genome		?	0.9919	1	0	0	1	1	269.53	52.2998	18.7717	2.60997	4.31649	0.150575	56.014	0.2895
	GCA_000321005.2	1288120	Anaerococcus senegalensis JC48	s__Anaerococcus senegalensis	Yes	21	?	0.9939	2	0	0	1	1	276.989	51.8132	20.1966	1.7976	4.28252	0	53.1878	0.2839
	GCA_900550345.1	293428	uncultured Anaerococcus sp.	s__Anaerococcus sp900550345	Yes	22	?	0.8548	1	0	0	1	1	278.398	52.0287	19.2595	2.34464	4.01938	0.223299	55.2107	0.2908
	GCA_000173355.1	33029	Anaerococcus hydrogenalis DSM 7454	s__Anaerococcus hydrogenalis	Yes	23	?	0.9583	1	0	0	1	1	245.084	89.1393	18.4071	1.57074	2.45428	0.0490855	53.4541	0.2964
	GCA_000191745.2	33029	Anaerococcus hydrogenalis ACS-025-V-Sch4	s__Anaerococcus hydrogenalis	No, not GTDB representative genome		?	0.9858	1	0	0	1	1	241.867	90.07	19.5453	2.2351	4.18488	0.285332	54.7363	0.2983
	GCA_002871895.1	33029	Anaerococcus hydrogenalis	s__Anaerococcus hydrogenalis	No, not GTDB representative genome		?	0.9939	1	0	0	1	1	243.82	89.0439	19.0126	1.7675	3.15284	0.0477703	53.1684	0.2985
Outgroup	GCA_900059565.1	1673723	Murdochiella massiliensis	s__Murdochiella massiliensis	Yes	24	Arg	0.9726	2	0	0	1	1	24.4219	9.42399	183.883	222.498	53.4984	46.258	76.9434	0.4897
	GCA_900119705.1	1852373	Murdochiella vaginalis	s__Murdochiella vaginalis	Yes	25	Arg	0.9726	2	0	0	1	1	24.256	11.8849	154.99	233.214	52.8337	53.0498	77.3598	0.4948
	GCA_000308275.2	938289	Levyella massiliensis	s__Levyella massiliensis	Yes	26	Arg	0.9695	2	0	0	1	1	22.5491	9.65606	174.961	235.257	40.3799	35.8262	80.9243	0.4882
	GCA_000311985.1	1472764	Kallipyga massiliensis ph2	s__Kallipyga massiliensis	Yes	27	Arg	0.9573	1	0	0	1	1	42.6551	46.6475	63.0897	102.015	38.19	220.472	75.1192	0.5138
	GCA_001286805.1	1686287	Kallipyga gabonensis	s__Kallipyga gabonensis	Yes	28	Arg	0.9695	1	0	0	1	1	43.5544	44.5738	90.507	92.376	55.6748	196.08	76.4608	0.5001
	GCA_900120365.1	1776392	Massiliomicrobiota timonensis	s__Khoudiadiopia massiliensis	Yes	29	Arg	0.9625	2	0	0	1	1	126.877	207.039	41.0368	44.8032	13.8851	24.1724	70.5496	0.4337
	GCA_900120375.1	1871025	Ndongobacter massiliensis	s__Ndongobacter massiliensis	Yes	30	Arg	0.9441	1	0	0	1	1	24.4022	13.3059	107.888	265.11	54.953	90.6916	75.4162	0.4969
	GCA_000245755.1	40091	Helcococcus kunzii ATCC 51366	s__Helcococcus kunzii	Yes	31	?	0.939	1	0	0	0	1	300.23	28.3079	22.9019	1.96582	10.7137	0.245728	68.7056	0.2935
	GCA_004524775.1	72026	Helcococcus ovis	s__Helcococcus ovis	Yes	32	Arg	0.9329	1	0	0	0	1	299.309	30.7418	20.0084	1.92501	6.18335	0.816669	60.9585	0.2756
	GCA_000423145.1	241555	Helcococcus sueciensis DSM 17243	s__Helcococcus sueciensis	Yes	33	?	0.9192	1	0	0	0	1	319.658	20.0787	25.1292	1.53978	8.25321	0.184773	63.9316	0.284
	GCA_900258485.1	2040290	Helcococcus massiliensis	s__Helcococcus massiliensis	Yes	34	?	0.8963	1	0	0	1	1	269.871	90.0855	16.8468	1.86472	4.56536	0.514407	63.8507	0.3154
	GCA_003182075.1	1260	Finegoldia magna	s__Finegoldia magna	Yes	35	?	0.9939	1	0	0	1	1	282.961	33.8088	33.0575	4.64872	13.1009	0.0469567	53.0611	0.3186
	GCA_000159695.1	1260	Finegoldia magna ATCC 53516	s__Finegoldia magna_F	Yes	36	?	0.9939	1	0	0	1	1	282.653	31.9164	33.9914	6.27458	12.2527	0.296437	51.1354	0.3226
	GCA_000010185.1	1260	Finegoldia magna ATCC 29328	s__Finegoldia magna_H	Yes	37	?	0.9939	1	0	0	1	1	280.948	28.7732	33.6811	6.20694	13.6649	0	53.0236	0.3207
	GCA_001407835.1	1689303	Lagierella massiliensis	s__Lagierella massiliensis	Yes	38	Arg	0.9878	1	0	0	1	1	286.759	57.634	22.7715	3.4258	10.7812	1.51138	57.7851	0.3246
	GCA_900232905.1	2041841	Miniphocibacter massiliensis	s__Miniphocibacter massiliensis	Yes	39	Arg	0.9878	1	0	1	0	1	277.402	41.1275	15.2747	1.93128	7.8568	0.570606	54.0759	0.2822
	GCA_000214475.2	671230	Parvimonas sp. oral taxon 110 str. F0139	s__Parvimonas sp000214475	Yes	40	?	0.9625	1	0	0	0	1	309.545	22.9086	28.8065	0.931243	6.14621	0.0620829	56.8679	0.2819
	GCA_900637905.1	33033	Parvimonas micra	s__Parvimonas micra	Yes	41	?	0.9848	1	0	0	0	1	306.917	25.4399	29.4752	1.696	5.84826	0.526343	57.7223	0.2853
	GCA_000223315.2	713008	Parvimonas sp. oral taxon 393 str. F0440	s__Parvimonas sp000223315	Yes	42	?	0.9383	1	0	0	0	1	315.389	21.5572	29.5922	1.43715	5.09534	0.522599	54.8076	0.2817
	GCA_001553085.1	1588755	Parvimonas sp. KA00067	s__Parvimonas sp001553085	Yes	43	?	0.9797	1	0	0	0	1	302.394	27.6195	33.2423	1.97724	4.01626	0.494309	57.4635	0.2874
	GCA_001552895.1	1588751	Tissierellia bacterium KA00581	s__Parvimonas sp001552895	Yes	44	Arg	0.9619	1	0	0	0	1	291.457	21.9499	32.7022	2.03593	6.87128	0.699852	54.334	0.2617
	GCA_000467935.1	1321783	Peptostreptococcaceae bacterium oral taxon 113 str. W5053	s__W5053 sp000467935	Yes	45	Arg	0.9843	1	0	1	0	1	138.7	34.1993	109.721	45.1714	78.7955	28.8017	74.4598	0.371
Anaerococcus but not featured on GTDB	GCA_902500265.1	2614127	Anaerococcus sp. Marseille-P9784	n/a	No		Trp		1	0	0	1	1	266.817	42.4762	39.2802	10.9799	8.14471	0.721683	59.5904	0.3161
													* one CCA-tRNA contains tryptophan identity elements and also A20, so it is also compatible with arginine identity.

### Sheet: Absconditabacteria CGR->Trp
											tRNA gene presence / absence					Codon usage in aligned Pfam domains per 10,000
	GenBank accession	NCBI species taxid	NCBI annotated name	GTDB species	Featured on suppl fig tree?	Number on suppl fig tree	Codetta UGA inference	Codetta CGA inference	Codetta CGG inference	CheckM completeness (from GTDB)	tRNA(ACG)	tRNA(GCG)	tRNA(UCG)	tRNA(CCG)	tRNA(CCA)	AGA	AGG	CGU	CGC	CGA	CGG	UGG	Genomic GC content
o__Absconditabacterales	GCA_007115995.1	2044938	candidate division SR1 bacterium	s__SKJI01 sp007115995	Yes	1	Gly	Trp	Trp	0.6674	0	1	1	1	1	278.435	25.025	102.356	12.851	26.604	3.156	75.527	0.33
	GCA_001007975.1	1643353	candidate division SR1 bacterium Aalborg_AAW-1	s__Aalborg-AAW-1 sp001007975	Yes	2	Gly	Trp	?	0.7845	0	1	1	1	1	231.267	16.469	115.984	15.243	36.968	1.051	63.949	0.33
	GCA_002746475.1	2044938	candidate division SR1 bacterium	s__PDOX01 sp002746475	Yes	3	Gly	Trp	?	0.5357	0	0	1	0	0	320.968	38.586	29.524	2.631	18.416	0.877	57.587	0.32
	GCA_002361595.1	1948807	Patescibacteria group bacterium UBA3291	s__UBA3291 sp002361595	Yes	4	Gly	Trp	?	0.6724	0	1	1	1	1	273.811	26.918	82.438	11.777	13.459	1.052	72.554	0.3
	GCA_003260355.1	1540874	SR1 bacterium human oral taxon HOT-345	s__HOT-345 sp003260355	Yes	5	Gly	Trp	Trp	0.7416	0	1	1	1	1	242.22	84.59	39.954	15.295	26.376	6.243	62.896	0.38
	GCA_007116275.1	2044938	candidate division SR1 bacterium	s__SKIU01 sp007116275	Yes	6	Gly	Trp	?	0.5674	0	1	1	1	0	257.407	48.65	76.192	16.989	30.374	2.574	56.372	0.34
	GCA_002441085.1	1948851	Patescibacteria group bacterium UBA6263	s__UBA6263 sp002441085	Yes	7	Gly	Trp	Trp	0.616	0	1	1	1	1	271.58	41.871	42.84	11.243	31.403	2.52	46.911	0.29
	GCA_002791215.1	1974890	candidate division SR1 bacterium CG_4_9_14_3_um_filter_40_9	s__UM-FILTER-40-9 sp002791215	Yes	8	Gly	Trp	Trp	0.645	0	1	0	0	1	261.939	67.674	27.544	24.625	30.097	24.078	34.658	0.38
	GCA_002414185.1	1948824	Patescibacteria group bacterium UBA5124	s__UBA5124 sp002414185	Yes	9	Gly	Trp	Arg	0.7484	0	1	1	1	1	301.897	7.826	53.736	10.608	22.955	1.391	63.475	0.31
	GCA_000503875.1	1394709	candidate division SR1 bacterium RAAC1_SR1_1	s__UBA5124 sp000503875	Yes	10	Gly	Trp	?	0.8433	0	1	1	1	1	287.75	20.612	44.688	11.873	25.724	1.649	57.88	0.31
o__BD1-5	GCA_002470645.1	1948863	Patescibacteria group bacterium UBA7396	s__UBA7396 sp002470645	Yes	11	Gly	?	?	0.7854	0	1	0	1	0	324.467	17.414	29.875	2.556	1.118	0.959	58.471	0.26
	GCA_002412935.1	1948828	Patescibacteria group bacterium UBA5194	s__UBA5194 sp002412935	Yes	12	Gly	Arg	Trp	0.7436	0	1	0	1	1	326.616	25.917	18.607	0.997	0.831	1.827	59.309	0.24
	GCA_002435385.1	1948853	Patescibacteria group bacterium UBA6489	s__UBA6489 sp002435385	Yes	13	Gly	?	Trp	0.795	0	1	0	1	1	294.798	64.046	11.329	1.04	1.04	3.121	66.127	0.27
	GCA_002422305.1	1948845	Patescibacteria group bacterium UBA6164	s__UBA6164 sp002422305	Yes	14	Gly	Arg	?	0.7659	0	1	0	1	1	340.864	21.852	10.496	0.172	2.237	0.688	64.869	0.21
	GCA_004563595.2	1862133	Candidatus Gracilibacteria bacterium 28_42_T64	s__MAAV01 sp004563595	Yes	15	Gly	Arg	?	0.7966	0	1	0	0	1	303.001	54.829	22.765	1.443	6.733	0.481	62.364	0.29
	GCA_002749055.1	2044595	Candidatus Gracilibacteria bacterium	s__PDTW01 sp002749055	Yes	16	Gly	?	?	0.7509	0	1	0	0	1	323.489	45.779	8.71	0.608	1.013	0.81	63.604	0.24
	GCA_003260325.1	1912928	Candidatus Gracilibacteria bacterium GN02-872	s__GN02-872 sp003260325	Yes	17	Gly	Arg	?	0.8034	0	1	0	1	1	328.245	33.63	13.694	2.014	3.826	0.604	64.038	0.25
	GCA_002761215.1	1540872	Candidatus Gracilibacteria bacterium HOT-871	s__GN02-872 sp002761215	Yes	18	Gly	Arg	?	0.8371	0	1	0	1	1	328.04	37.286	13.91	1.159	2.318	0.773	70.129	0.25
	GCA_002335145.1	1948788	Patescibacteria group bacterium UBA2023	s__UBA2023 sp002335145	Yes	19	Gly	Arg	Arg	0.6709	0	1	1	0	1	19.212	13.052	127.15	253.567	128.324	137.123	74.648	0.53
	GCA_001873165.1	1805211	Candidatus Gracilibacteria bacterium CG2_30_37_12	s__UBA1545 sp001873165	Yes	20	Gly	Arg	Arg	0.7191	0	0	1	0	1	53.081	10.777	161.495	32.975	185.141	23.645	65.949	0.37
	GCA_002771035.1	1974579	Candidatus Gracilibacteria bacterium CG12_big_fil_rev_8_21_14_0_65_38_15	s__UBA1545 sp002771035	Yes	21	Gly	Arg	Arg	0.8184	0	1	1	0	1	50.738	10.798	155.913	38.904	179.285	39.348	62.572	0.38
	GCA_003488655.1	2044595	Candidatus Gracilibacteria bacterium	s__UBA1545 sp003488655	Yes	22	Gly	Arg	Arg	0.6307	0	0	1	0	1	44.302	14.64	121.307	84.23	160.665	69.4	65.977	0.42
	GCA_002426885.1	1948831	Patescibacteria group bacterium UBA5532	s__UBA5532 sp002426885	Yes	23	Gly	Arg	Arg	0.8621	0	1	1	1	1	44.243	10.915	156.161	104.35	156.889	59.67	76.116	0.43
	GCA_002747975.1	2044595	Candidatus Gracilibacteria bacterium	s__GCA-2747975 sp002747975	Yes	24	Gly	Arg	Arg	0.8966	0	1	1	0	1	79.158	13.73	81.361	36.613	223.913	21.188	78.141	0.35
	GCA_003260345.1	1914866	Candidatus Gracilibacteria bacterium GN02-873	s__GN02-873 sp003260345	Yes	25	Gly	Arg	Arg	0.6462	0	1	1	0	1	24.22	4.479	167.546	131.714	125.908	13.603	73.82	0.37
Outgroups	GCA_002747745.1	2044884	bacterium DOLZORAL124_38_8	s__OLZORAL124-38-8 sp002747745	Yes	26	?	Arg	Arg	0.7547	0	1	1	0	1	30.509	3.515	54.269	34.024	256.724	55.253	89.277	0.38
	GCA_002389285.1	1948817	Patescibacteria group bacterium UBA4473	s__UBA4473 sp002389285	Yes	27	?	Arg	Arg	0.7436	0	1	1	0	1	47.473	8.894	130.079	72.378	153.538	60.593	96.503	0.44
	GCA_002783265.1	1974580	Candidatus Gracilibacteria bacterium CG17_big_fil_post_rev_8_21_14_2_50_48_13	s__1-14-2-50-48-13 sp002783265	Yes	28	?	Arg	Arg	0.7029	0	1	1	0	1	26.429	13.325	166.791	179.45	79.953	63.962	93.612	0.48
	GCA_001773455.1	1817814	Candidatus Abawacabacteria bacterium RBG_16_42_10	s__RBG-16-42-10 sp001773455	Yes	29	?	Arg	Arg	0.7064	0	1	1	1	1	86.606	22.691	167.034	103.876	75.008	22.061	86.228	0.41
	GCA_003154375.1	2030811	Candidatus Peregrinibacteria bacterium	s__FEN-1329 sp003154375	No, only showing most complete outgroup genomes	30	?	Arg	Arg	0.7695	0	1	1	1	1	17.385	44.291	73.371	181.306	80.408	75.44	85.685	0.509
	GCA_002792495.1	1974776	Candidatus Peregrinibacteria bacterium CG_4_10_14_0_2_um_filter_43_11	s__UM-FILTER-43-11 sp002792495	No, only showing most complete outgroup genomes	31	?	Arg	Arg	0.7731	0	0	1	0	1	42.335	22.364	165.752	118.539	59.729	54.944	81.817	0.4304
	GCA_002401425.1	2030811	Candidatus Peregrinibacteria bacterium	s__GCA-2401425 sp002401425	No, only showing most complete outgroup genomes	32	?	Arg	Arg	0.7315	0	0	1	0	1	89.623	16.91	71.932	12.227	214.236	27.966	76.355	0.35
	GCA_001788965.1	1801919	Candidatus Peribacteria bacterium RIFCSPHIGHO2_02_FULL_51_15	s__2-02-FULL-51-10 sp001788965	No, only showing most complete outgroup genomes	33	?	Arg	Arg	0.7556	0	0	1	0	1	59.393	73.347	62.737	167.337	31.945	181.753	86.033	0.51
	GCA_001789045.1	1801931	Candidatus Peribacteria bacterium RIFCSPLOWO2_12_FULL_55_15	s__01-FULL-54-110 sp001789045	No, only showing most complete outgroup genomes	34	?	Arg	Arg	0.7075	0	1	1	1	1	29.939	36.031	129.478	240.811	74.395	159.806	97.983	0.54
	GCA_002772605.1	1974788	Candidatus Peregrinibacteria bacterium CG10_big_fil_rev_8_21_14_0_10_49_16	s__2-02-FULL-49-16 sp002772605	No, only showing most complete outgroup genomes	35	?	Arg	Arg	0.6293	0	0	0	0	1	39.509	24.938	196.425	167.844	66.269	68.37	95.831	0.49
	GCA_001788955.1	1801918	Candidatus Peribacteria bacterium RIFCSPHIGHO2_02_FULL_49_16	s__2-02-FULL-49-16 sp001788955	No, only showing most complete outgroup genomes	36	?	Arg	Arg	0.726	0	1	1	1	1	40.923	20.98	153.98	194.385	92.854	75.501	95.574	0.48
	GCA_001787535.1	1801914	Candidatus Peribacteria bacterium RIFCSPHIGHO2_01_FULL_51_35	s__2-02-FULL-52-16 sp001787535	No, only showing most complete outgroup genomes	37	?	Arg	Arg	0.8102	0	1	1	1	1	37.631	26.961	104.289	263.073	61.724	56.676	90.98	0.52
	GCA_001788925.1	1801917	Candidatus Peribacteria bacterium RIFCSPHIGHO2_01_FULL_55_13	s__2-12-FULL-55-11 sp001788925	No, only showing most complete outgroup genomes	38	?	Arg	Arg	0.7668	0	1	0	0	1	31.542	28.978	82.142	287.217	33.436	96.185	97.188	0.55
	GCA_001787585.1	1801921	Candidatus Peribacteria bacterium RIFCSPHIGHO2_02_FULL_53_20	s__2-12-FULL-55-11 sp001787585	No, only showing most complete outgroup genomes	39	?	Arg	Arg	0.6767	0	1	1	1	0	42.593	33.44	108.253	247.016	50.892	94.584	95.194	0.52
	GCA_001872575.1	1805323	Candidatus Peregrinibacteria bacterium CG1_02_54_53	s__Peribacter sp001872575	Yes	40	?	Arg	Arg	0.8308	0	1	1	1	1	29.678	25.369	154.464	251.335	66.115	71.698	96.185	0.54
	GCA_001430885.1	1735162	Candidatus Peribacter riflensis	s__Peribacter riflensis	No, only showing most complete outgroup genomes	41	?	Arg	Arg	0.7908	0	1	1	1	1	21.21	29.359	96.336	318.144	23.554	117.546	91.201	0.58
	GCA_003483925.1	2053688	Candidatus Peribacteria bacterium	s__UBA9631 sp003483925	Yes	42	?	Arg	Arg	0.8465	0	1	1	1	0	23.329	34.706	88.833	326.143	42.865	116.874	91.821	0.58
	GCA_002328295.1	1961372	Candidatus Peribacter sp. UBA2144	s__UBA2144 sp002328295	No, only showing most complete outgroup genomes	43	?	Arg	Arg	0.7198	0	1	1	0	1	178.542	90.09	68.292	76.608	60.48	15.876	83.916	0.42
	GCA_002772745.1	1974791	Candidatus Peregrinibacteria bacterium CG10_big_fil_rev_8_21_14_0_10_55_24	s__1-14-0-10-55-24 sp002772745	No, only showing most complete outgroup genomes	44	?	Arg	Arg	0.7917	0	1	1	1	1	29.458	42.345	136.133	289.27	52.526	75.702	94.329	0.55
	GCA_002772815.1	1974785	Candidatus Peregrinibacteria bacterium CG10_big_fil_rev_8_21_14_0_10_42_8	s__UBA2170 sp002772815	No, only showing most complete outgroup genomes	45	?	Arg	Arg	0.7615	0	1	0	0	0	77.231	35.588	175.593	68.458	100.215	25.085	85.881	0.42
	GCA_002436205.1	1961374	Candidatus Peribacter sp. UBA6535	s__UBA2170 sp002436205	No, only showing most complete outgroup genomes	46	?	Arg	Arg	0.7854	0	1	0	0	1	71.215	34.329	157.646	119.422	78.397	25.321	89.231	0.45
	GCA_002787035.1	1974794	Candidatus Peregrinibacteria bacterium CG11_big_fil_rev_8_21_14_0_20_49_14	s__GWB1-54-5 sp002787035	No, only showing most complete outgroup genomes	47	?	Arg	Arg	0.7862	0	1	1	1	1	88.574	33.461	133.944	145.36	88.082	35.626	92.806	0.49
	GCA_002772545.1	1974787	Candidatus Peregrinibacteria bacterium CG10_big_fil_rev_8_21_14_0_10_49_10	s__GWB1-54-5 sp002772545	No, only showing most complete outgroup genomes	48	?	Arg	Arg	0.7096	0	1	1	1	0	54.553	43.908	166.199	149.99	40.522	91.204	93.744	0.49
	GCA_001787755.1	1801934	Candidatus Peribacteria bacterium RIFOXYB1_FULL_54_35	s__GWB1-54-5 sp001787755	No, only showing most complete outgroup genomes	49	?	Arg	Arg	0.8102	0	1	1	1	1	47.863	66.79	100.582	220.289	21.305	124.662	89.78	0.55
	GCA_002788775.1	1974780	Candidatus Peregrinibacteria bacterium CG_4_9_14_0_2_um_filter_53_11	s__UM-FILTER-53-11 sp002788775	No, only showing most complete outgroup genomes	50	?	Arg	Arg	0.7559	0	1	1	0	1	34.434	30.29	143.755	213.314	73.999	55.943	78.439	0.53
	GCA_002796025.1	1974793	Candidatus Peregrinibacteria bacterium CG11_big_fil_rev_8_21_14_0_20_46_8	s__21-14-0-20-46-8 sp002796025	No, only showing most complete outgroup genomes	51	?	Arg	Arg	0.7862	0	1	0	1	1	25.235	11.405	112.345	252.53	52.356	72.562	79.477	0.46
	GCA_002718715.1	1869227	bacterium	s__GCA-2718715 sp002718715	No, only showing most complete outgroup genomes	52	?	Arg	Arg	0.6944	0	1	1	0	1	250.134	33.856	40.585	6.519	30.386	4.206	65.714	0.28
	GCA_002788755.1	1974779	Candidatus Peregrinibacteria bacterium CG_4_9_14_0_2_um_filter_41_14	s__UM-FILTER-41-14 sp002788755	No, only showing most complete outgroup genomes	53	?	Arg	Arg	0.7176	0	1	1	0	1	49.33	18.133	145.512	115.666	55.524	33.9	78.162	0.41
	GCA_000989565.1	1619054	Candidatus Peregrinibacteria bacterium GW2011_GWA2_33_10	s__GWC2-33-13 sp000989565	No, only showing most complete outgroup genomes	54	?	Arg	Arg	0.7549	0	0	1	0	1	168.337	41.324	46.644	58.804	44.934	16.34	58.804	0.33
	GCA_000993615.1	1619067	Candidatus Peregrinibacteria bacterium GW2011_GWF2_39_17	s__UBA12473 sp000993615	Yes	55	?	Arg	Arg	0.8663	0	1	1	0	1	84.835	46.939	100.662	101.024	80.584	37.805	79.679	0.39
	GCA_001787465.1	1801906	Candidatus Peregrinibacteria bacterium RIFOXYB2_FULL_32_7	s__OXYB2-FULL-32-7 sp001787465	No, only showing most complete outgroup genomes	56	?	Arg	Arg	0.5852	0	0	1	0	0	180.424	39.128	57.091	27.916	58.349	11.899	66.701	0.31
	GCA_001788835.1	1801907	Candidatus Peregrinibacteria bacterium RIFOXYB2_FULL_33_20	s__GWF2-33-10 sp001788835	No, only showing most complete outgroup genomes	57	?	Arg	Arg	0.7978	0	1	1	0	1	170.639	58.166	54.306	30.43	48.472	14.452	66.694	0.33
	GCA_001787475.1	1801898	Candidatus Peregrinibacteria bacterium RIFCSPLOWO2_01_FULL_48_20	s__2-02-FULL-48-14 sp001787475	No, only showing most complete outgroup genomes	58	?	Arg	Arg	0.5351	0	1	1	0	1	27.58	22.903	119.675	204.674	83.386	37.419	78.547	0.48
	GCA_001873565.1	1805324	Candidatus Peregrinibacteria bacterium CG2_30_44_17	s__CG2-30-44-17 sp001873565	Yes	59	?	Arg	Arg	0.8201	0	0	1	0	1	142.954	82.768	84.821	82.955	43.857	16.983	69.704	0.44
	GCA_000999315.1	1619068	Candidatus Peregrinibacteria bacterium GW2011_GWF2_43_17	s__UBA12470 sp000999315	Yes	60	?	Arg	Arg	0.838	0	1	1	0	1	188.563	84.95	28.092	66.767	47.429	12.892	63.496	0.43
	GCA_001788795.1	1801904	Candidatus Peregrinibacteria bacterium RIFOXYA2_FULL_41_18	s__XYC2-FULL-41-22 sp001788795	No, only showing most complete outgroup genomes	61	?	Arg	Arg	0.7778	0	1	1	0	1	173.79	64.84	49.315	88.037	49.589	9.772	67.854	0.41
	GCA_002305925.1	1953307	Candidatus Peregrinibacteria bacterium UBA1369	s__UBA1369 sp002305925	No, only showing most complete outgroup genomes	62	?	Arg	Arg	0.6574	0	1	1	1	1	62.763	45.888	97.482	239.396	29.985	76.359	83.157	0.51
	GCA_003153355.1	2030811	Candidatus Peregrinibacteria bacterium	s__PALSA-1335 sp003153355	Yes	63	?	Arg	Arg	0.896	0	1	1	1	1	54.104	20.732	95.989	200.152	16.939	41.632	82.168	0.46
	GCA_000993595.1	1619062	Candidatus Peregrinibacteria bacterium GW2011_GWC2_39_14	s__UBA12463 sp000993595	Yes	64	?	Arg	Arg	0.8248	0	1	1	0	1	139.222	39.577	71.821	103.061	50.024	8.84	75.437	0.38
	GCA_000992695.1	1619066	Candidatus Peregrinibacteria bacterium GW2011_GWF2_38_29	s__UBA12463 sp000992695	Yes	65	?	Arg	Arg	0.8231	0	1	1	0	1	148.322	37.921	62.711	103.153	44.119	5.988	67.648	0.38
	GCA_002839505.1	2013826	Candidatus Peregrinibacteria bacterium HGW-Peregrinibacteria-1	s__PGYE01 sp002839505	Yes	66	?	Arg	Arg	0.8366	0	1	1	0	1	110.257	62.136	73.115	107.337	58.399	25.228	73.816	0.43
	GCA_002772535.1	1974784	Candidatus Peregrinibacteria bacterium CG10_big_fil_rev_8_21_14_0_10_36_19	s__1-14-0-10-36-19 sp002772535	Yes	67	?	Arg	Arg	0.8218	0	1	1	0	1	205.969	44.621	84.122	49.01	17.556	3.135	66.566	0.36
	GCA_002792535.1	1974774	Candidatus Peregrinibacteria bacterium CG_4_10_14_0_2_um_filter_38_24	s__UM-FILTER-38-24 sp002792535	Yes	68	?	Arg	Arg	0.8165	0	1	1	0	2	193.971	51.201	61.505	46.952	39.092	7.011	65.436	0.38
	GCA_001787455.1	1801897	Candidatus Peregrinibacteria bacterium RIFCSPLOWO2_01_FULL_39_12	s__2-01-FULL-39-12 sp001787455	No, only showing most complete outgroup genomes	69	?	Arg	Arg	0.5231	0	1	0	0	0	172.716	63.156	57.572	82.17	31.246	19.013	64.752	0.39
	GCA_003566255.1	2030811	Candidatus Peregrinibacteria bacterium	s__SLNK01 sp003566255	No, only showing most complete outgroup genomes	70	?	Arg	Arg	0.6811	0	1	1	0	1	181.138	80.852	55.781	71.016	37.187	45.344	72.095	0.44
	GCA_007133095.1	2030811	Candidatus Peregrinibacteria bacterium	s__SLNK01 sp007133095	No, only showing most complete outgroup genomes	71	?	Arg	Arg	0.7822	0	1	1	0	1	198.81	83.307	49.609	55.371	42.468	30.817	66.019	0.42
Likely Absconditabacteria (predicted to have CGA/CGG reassignment but not included in GTDB)	GCA_000350285.1	1293577	candidate division SR1 bacterium MGEHA	n/a	No, failed GTDB quality check		Gly	Trp	Trp	0.74	0	1	1	1	1	285.53	60.636	42.288	13.979	22.542	2.272	68.324	0.36
	GCA_002070335.1	1852826	candidate division CPR1 bacterium ADurb.Bin160	n/a	No		Gly	Trp	?		0	1	1	1	1	282.282	47.017	28.961	7.33	23.598	4.648	55.777	0.29
	GCA_009995555.1	1869227	bacterium	n/a	No		Gly	Trp	Trp		0	1	1	1	1	251.897	26.147	92.436	19.15	41.43	2.762	44.008	0.33
	GCA_003488625.1	2044595	Candidatus Gracilibacteria bacterium	n/a	No, failed GTDB quality check		Gly	Trp	Trp	0.4014	0	1	1	1	1	259.622	62.027	43.299	16.151	29.897	11.168	42.612	0.35
	GCA_003543185.1	2044595	Candidatus Gracilibacteria bacterium	n/a	No, failed GTDB quality check		Gly	Trp	?	0.503	0	1	1	1	1	289.156	20.666	45.196	11.929	25.37	1.68	56.285	0.31
	GCA_003638815.1	2044595	Candidatus Gracilibacteria bacterium	n/a	No, failed GTDB quality check		Gly	Trp	Trp	0.8364	0	2	1	2	1	267.114	70.989	40.816	12.607	25.11	4.547	63.239	0.37
	GCA_003242865.1	2044938	candidate division SR1 bacterium	n/a	No, failed GTDB quality check		Gly	Trp	?	0.5645	0	2	1	0	1	223.565	71.957	44.232	19.071	19.552	3.045	78.368	0.37
	GCA_007117765.1	2044938	candidate division SR1 bacterium	n/a	No, failed GTDB quality check		Gly	Trp	?	0.6364	0	1	1	1	1	256.102	48.927	84.666	21.406	32.873	1.338	59.63	0.37
